# Focusing the GWAS *Lens* on days to flower using latent variable phenotypes derived from global multi-environment trials

**DOI:** 10.1101/2022.03.10.483676

**Authors:** Sandesh Neupane, Derek M Wright, Raul O Martinez, Jakob Butler, James L Weller, Kirstin E Bett

**Author notes:** Author for correspondence: Kirstin E. Bett. These authors contributed equally to this work (Sandesh Neupane, Derek M Wright).

## Abstract

Adaptation constraints within crop species have resulted in limited genetic diversity in some breeding programs and/or areas where new crops have been introduced, *e.g.,* lentil *(Lens culinaris* Medik.) in North America. An improved understanding of the underlying genetics involved in phenology-related traits is valuable knowledge to aid breeders in overcoming limitations associated with unadapted germplasm and expanding their genetic diversity by introducing new, exotic material. We used a large, 18 site-year, multi-environment dataset, phenotyped for phenology-related traits across nine locations and over three years, along with accompanying latent variable phenotypes derived from a photothermal model and principal component analysis (PCA) of days from sowing to flower (DTF) data for a lentil diversity panel (324 accessions) which has also been genotyped with an exome capture array. Genomewide association studies (GWAS) on DTF across multiple environments helped confirm associations with known flowering time genes and identify new quantitative trait loci (QTL), which may contain previously unknown flowering time genes. Additionally, the use of latent variable phenotypes, which can incorporate environmental data such as temperature and photoperiod as both GWAS traits and as covariates, strengthened associations, revealed additional hidden associations, and alluded to potential roles of the associated QTL. Our approach can be replicated with other crop species, and the results from our GWAS serve as a resource for further exploration into the complex nature of phenology-related traits across the major growing environments for cultivated lentil.
