## Supplemental Table 2 for "Focusing the GWAS *Lens* on days to flower using latent variable phenotypes derived from global multi-environment trials"

### Sheet: Supplementary Table 2
	Supplemental Table 2. List of genes in the regions associated with flowering time in lentils chromosomes 2 and 5, and the syntenic regions of chickpea (Cicer arietinum) and Medicago truncatula.
		Lens culinaris chromosome 2				Cicer arietinum chromosome 1				Medicago truncatula chromosome 2
	Number in Possible Supplementary Figure	GeneID	Chromosome	Position	Description	GeneID	Chromosome	Position	Description	GeneID	Chromosome	Position	Description	Potential relevance	References
	1	Lcu.2RBY.2g014180	Lc2	42465087	Ent-kaurenoic acid oxidase	LOC101512107	Ca1	7949592	ent-kaurenoic acid oxidase 2-like	LOC25486344	Mt2	12112936	ent-kaurenoic acid oxidase 2	GA biosynthetic pathway. Changes in plant GA content. Possible vernalization role	Koorneef et al. 1985; Yu et al. 2004; Coles et al. 1999
	2	Lcu.2RBY.2g014190	Lc2	42476603	Uncharacterized protein	-	-	-	-	-	-	-	-
	3	Lcu.2RBY.2g014200	Lc2	42479628	Ulp1 protease family, carboxy-terminal domain protein	-	-	-	-	-	-	-	-	Post-translational modifications	Murtas et al., 2003; Kong et al. 2017
	4	Lcu.2RBY.2g014210	Lc2	42489298	Uncharacterized protein	-	-	-	-	-	-	-	-
	5	Lcu.2RBY.2g014220	Lc2	42532099	Ulp1 protease family, carboxy-terminal domain protein	-	-	-	-	-	-	-	-	Post-translational modifications	Murtas et al., 2003; Kong et al. 2017
	6	Lcu.2RBY.2g014230	Lc2	42543814	50S ribosomal protein L7/L12	LOC101512667	Ca1	7968910	50S ribosomal protein L7/L12-like	LOC25486345	Mt2	12139842	50S ribosomal protein L7/L12	Ribosome biogenesis. Possible temperature sensing	Byrne. 2009; Ito et al. 2000; Szakonyi et al. 2011; Guillaume-Schöpfer et al. 2020; Beine-Golovchuk et al. 2018
	7	Lcu.2RBY.2g014240	Lc2	42544921	Annexin D8	LOC101512980	Ca1	7971827	annexin D8-like	LOC25486346	Mt2	12143761	annexin D8	Heat and cold response.	Clark et al. 2012; Cantero et al. 2006; He et al. 2020
	8	Lcu.2RBY.2g014250	Lc2	42548731	Short-chain dehydrogenase/reductase family protein	LOC101513202	Ca1	7978579	uncharacterized protein	LOC25486347	Mt2	12147110	short-chain dehydrogenase/reductase family protein	Autonomous pathway	Xing et al. 2014
	9	Lcu.2RBY.2g014260	Lc2	42570892	Uncharacterized protein, fragment	-	-	-	-	-	-	-	-
	10	Lcu.2RBY.2g014270	Lc2	42599558	Ulp1 protease family, carboxy-terminal domain protein	-	-	-	-	-	-	-	-	Post-translational modifications	Murtas et al., 2003; Kong et al. 2017
	11	Lcu.2RBY.2g014280	Lc2	42603697	Uncharacterized protein	LOC101513524	Ca1	7989998	probable WRKY transcription factor 14	LOC25486351	Mt2	12165295	probable WRKY transcription factor 14	Plant development. Flowering time	Cai et al. 2014; Yu et al. 2016; Lei et al. 2020; Li et al. 2016; Huang et al. 2019; Luo et al. 2013; Yang et al. 2020
	12	Lcu.2RBY.2g014290	Lc2	42656331	Uncharacterized protein	-	-	-	-	-	-	-	-
	13	Lcu.2RBY.2g014300	Lc2	42658942	Hypothetical protein	-	-	-	-	-	-	-	-
	14	Lcu.2RBY.2g014310	Lc2	42659264	Putative uncharacterized protein	-	-	-	-	-	-	-	-
		Lens culinaris chromosome 5				Cicer arietinum chromosome 8				Medicago truncatula chromosome 5
	Number in Possible Supplementary Figure	GeneID	Chromosome	Position	Description	GeneID	Chromosome	Position	Description	GeneID	Chromosome	Position	Description	Potential relevance	References
	-	-		-	-	LOC101508930	Ca8	595909	photosystem I reaction center subunit II, chloroplastic-like	LOC11438662	Mt5	782858	photosystem I reaction center subunit II, chloroplastic
	1	Lcu.2RBY.5g000870	Lc5	1044632	Thermospermine synthase ACAULIS protein	LOC101508614	Ca8	597107	thermospermine synthase ACAULIS5-like	LOC11439099	Mt5	784214	thermospermine synthase ACAULIS5	Stress response	Solé-Gil et al. 2019; Chen et al. 2019; Yamaguchi et al. 2006; Applewhite et al. 2000; Imamura et al. 2015
	2	Lcu.2RBY.5g000880	Lc5	1047274	Photosystem I reaction center subunit II	-	-	-	-	LOC11437609	Mt5	801032	G-type lectin S-receptor-like serine/threonine-protein kinase LECRK1
	3	Lcu.2RBY.5g000890	Lc5	1051937	Heat shock 70 kDa protein	LOC101509245	Ca8	607204	heat shock 70 kDa protein 8	LOC11440133	Mt5	807006	LOW QUALITY PROTEIN: heat shock 70 kDa protein 8	Stress response. Heat response	Sung et al . 2001; Leng et al. 2017; Kominek et al. 2013; Yu et al. 2015
	4	Lcu.2RBY.5g000900	Lc5	1054872	Uncharacterized protein	-	-	-	-	-	-	-	-
	-	-		-	-	-	-	-	-	LOC11443464	Mt5	825206	uncharacterized protein LOC11443464
	-	-		-	-	LOC101511091	Ca8	615035	uncharacterized protein LOC101511091	LOC11439598	Mt5	845231	uncharacterized protein LOC11439598 isoform X3
	5	Lcu.2RBY.5g000910	Lc5	1056135	Survival protein SurE-like phosphatase/nucleotidase	-	-	-	-	LOC11438663	Mt5	851005	uncharacterized protein LOC11438663 isoform X3
	6	Lcu.2RBY.5g000920	Lc5	1062128	Structural constituent of ribosome protein	LOC101510324	Ca8	619366	uncharacterized protein LOC101510324	LOC11441089	Mt5	854765	uncharacterized protein LOC11441089	Ribosome biogenesis	Byrne. 2009; Ito et al. 2000; Szakonyi et al. 2011; Guillaume-Schöpfer et al. 2020; Beine-Golovchuk et al. 2018
	-	-		-	-	LOC101510658	Ca8	621053	ferredoxin C 1, chloroplastic	LOC11441450	Mt5	856777	uncharacterized protein LOC11441450
	7	Lcu.2RBY.5g000930	Lc5	1067353	Cysteine synthase	LOC101510979	Ca8	623396	cysteine synthase	LOC11441090	Mt5	861329	cysteine synthase	Stress response. Plant growth and development. Vernalization	Cobbett 2000; Noctor et al. 1998; Ogawa et al. 2001; Hatano-Iwasaki et al. 2012
	8	Lcu.2RBY.5g000940	Lc5	1076195	Pentatricopeptide (PPR) repeat protein	-	-	-	-	-	-	-	-	Plant development.	Emami et al. 2019; Barkan 2014
	9	Lcu.2RBY.5g000950	Lc5	1082561	hypothetical protein	-	-	-	-	-	-	-	-
	10	Lcu.2RBY.5g000960	Lc5	1090029	Lactoylglutathione lyase/glyoxalase I family protein	LOC101511728	Ca8	641193	lactoylglutathione lyase	LOC11444733	Mt5	880412	lactoylglutathione lyase	Stress response	Yan et al. 2016; Yadav et al. 2008; Kaur et al. 2014
	11	Lcu.2RBY.5g000970	Lc5	1093280	Lactoylglutathione lyase/glyoxalase I family protein	-	-	-	-	LOC11444734	Mt5	883046	uncharacterized protein LOC11444734	Stress response	Yan et al. 2016; Yadav et al. 2008; Kaur et al. 2014
	12	Lcu.2RBY.5g000980	Lc5	1097725	Pre-rRNA-processing protein TSR2 like	LOC101512044	Ca8	642926	pre-rRNA-processing protein TSR2	LOC11444735	Mt5	885842	pre-rRNA-processing protein TSR2 homolog	Ribosome biogenesis	Byrne. 2009; Ito et al. 2000; Szakonyi et al. 2011; Guillaume-Schöpfer et al. 2020; Beine-Golovchuk et al. 2018
	-	-		-	-	LOC101512596	Ca8	648059	OBERON-like protein	LOC11444208	Mt5	891618	protein OBERON 1
	13	Lcu.2RBY.5g000990	Lc5	1105748	Uncharacterized protein	-	-	-	-	-	-	-	-
	14	Lcu.2RBY.5g001000	Lc5	1111029	26S proteasome regulatory particle triple-A ATPase protein	-	-	-	-	-	-	-	-	Post-translational modifications. Stress response	Kurepa et al. 2008; Kurepa et al. 2009; Book et al. 2009; Linden et al. 2020
	15	Lcu.2RBY.5g001010	Lc5	1192500	Uncharacterized protein	-	-	-	-	-	-	-	-
	16	Lcu.2RBY.5g001020	Lc5	1199651	26S proteasome regulatory particle triple-A ATPase protein	-	-	-	-	-	-	-	-	Post-translational modifications. Stress response	Kurepa et al. 2008; Kurepa et al. 2009; Book et al. 2009; Linden et al. 2020

### Sheet: References
REFERENCES
Applewhite PB, Kaur‐Sawhney R, Galston AW (2000) A role for spermidine in the bolting and flowering of Arabidopsis. Physiol Plant 108 (3):314-320
Barkan A, Small I (2014) Pentatricopeptide Repeat Proteins in Plants. Annual Review of Plant Biology 65 (1):415-442. doi:10.1146/annurev-arplant-050213-040159
Beine-Golovchuk O, Firmino AAP, Dąbrowska A, Schmidt S, Erban A, Walther D, Zuther E, Hincha DK, Kopka J (2018) Plant Temperature Acclimation and Growth Rely on Cytosolic Ribosome Biogenesis Factor Homologs. Plant physiology 176 (3):2251-2276. doi:10.1104/pp.17.01448
Book AJ, Smalle J, Lee K-H, Yang P, Walker JM, Casper S, Holmes JH, Russo LA, Buzzinotti ZW, Jenik PD, Vierstra RD (2009) The RPN5 subunit of the 26s proteasome is essential for gametogenesis, sporophyte development, and complex assembly in Arabidopsis. The Plant cell 21 (2):460-478. doi:10.1105/tpc.108.064444
Byrne ME (2009) A role for the ribosome in development. Trends in Plant Science 14 (9):512-519. doi:https://doi.org/10.1016/j.tplants.2009.06.009
Cai Y, Chen X, Xie K, Xing Q, Wu Y, Li J, Du C, Sun Z, Guo Z (2014) Dlf1, a WRKY Transcription Factor, Is Involved in the Control of Flowering Time and Plant Height in Rice. Plos One 9 (7):e102529. doi:10.1371/journal.pone.0102529
Cantero A, Barthakur S, Bushart TJ, Chou S, Morgan RO, Fernandez MP, Clark GB, Roux SJ (2006) Expression profiling of the Arabidopsis annexin gene family during germination, de-etiolation and abiotic stress. Plant Physiol Biochem 44 (1):13-24. doi:https://doi.org/10.1016/j.plaphy.2006.02.002
Chen D, Shao Q, Yin L, Younis A, Zheng B (2019) Polyamine Function in Plants: Metabolism, Regulation on Development, and Roles in Abiotic Stress Responses. Front Plant Sci 9 (1945). doi:10.3389/fpls.2018.01945
Clark GB, Morgan RO, Fernandez M-P, Roux SJ (2012) Evolutionary adaptation of plant annexins has diversified their molecular structures, interactions and functional roles. New Phytol 196 (3):695-712. doi:https://doi.org/10.1111/j.1469-8137.2012.04308.x
Cobbett CS (2000) Phytochelatin biosynthesis and function in heavy-metal detoxification. Current Opinion in Plant Biology 3 (3):211-216. doi:https://doi.org/10.1016/S1369-5266(00)80067-9
Coles JP, Phillips AL, Croker SJ, García-Lepe R, Lewis MJ, Hedden P (1999) Modification of gibberellin production and plant development in Arabidopsis by sense and antisense expression of gibberellin 20-oxidase genes. Plant J 17 (5):547-556. doi:10.1046/j.1365-313x.1999.00410.x
Emami H, Kempken F (2019) PRECOCIOUS1 (POCO1), a mitochondrial pentatricopeptide repeat protein affects flowering time in Arabidopsis thaliana. The Plant Journal 100 (2):265-278. doi:https://doi.org/10.1111/tpj.14441
Guillaume-Schöpfer D, Jaeger KE, Geng F, Doccula FG, Costa A, Webb AAR, Wigge PA (2020) Ribosomes act as cryosensors in plants. bioRxiv:2020.2012.2007.414789. doi:10.1101/2020.12.07.414789
Hatano-Iwasaki A, Ogawa Ki (2012) Overexpression of GSH1 gene mimics transcriptional response to low temperature during seed vernalization treatment of Arabidopsis. Plant Cell Physiol 53 (7):1195-1203. doi:10.1093/pcp/pcs075
He X, Liao L, Xie S, Yao M, Xie P, Liu W, Kang Y, Huang L, Wang M, Qian L, Liu Z, Guan C, Guan M, Hua W (2020) Comprehensive analyses of the annexin (ANN) gene family in Brassica rapa, Brassica oleracea and Brassica napus reveals their roles in stress response. Scientific Reports 10 (1):4295. doi:10.1038/s41598-020-59953-w
Huang R, Liu D, Huang M, Ma J, Li Z, Li M, Sui S (2019) CpWRKY71, a WRKY Transcription Factor Gene of Wintersweet (Chimonanthus praecox), Promotes Flowering and Leaf Senescence in Arabidopsis. Int J Mol Sci 20 (21). doi:10.3390/ijms20215325
Imamura T, Fujita K, Tasaki K, Higuchi A, Takahashi H (2015) Characterization of spermidine synthase and spermine synthase–The polyamine-synthetic enzymes that induce early flowering in Gentiana triflora. Biochemical and biophysical research communications 463 (4):781-786
Ito T, Kim G-T, Shinozaki K (2000) Disruption of an Arabidopsis cytoplasmic ribosomal protein S13-homologous gene by transposon-mediated mutagenesis causes aberrant growth and development. The Plant Journal 22 (3):257-264. doi:https://doi.org/10.1046/j.1365-313x.2000.00728.x
Kaur C, Ghosh A, Pareek A, Sopory SK, Singla-Pareek SL (2014) Glyoxalases and stress tolerance in plants. Biochem Soc Trans 42 (2):485-490. doi:10.1042/bst20130242
Kazan K, Lyons R (2015) The link between flowering time and stress tolerance. Journal of Experimental Botany 67 (1):47-60. doi:10.1093/jxb/erv441
Kominek J, Marszalek J, Neuvéglise C, Craig EA, Williams BL (2013) The Complex Evolutionary Dynamics of Hsp70s: A Genomic and Functional Perspective. Genome Biology and Evolution 5 (12):2460-2477. doi:10.1093/gbe/evt192
Kong X, Luo X, Qu G-P, Liu P, Jin JB (2017) Arabidopsis SUMO protease ASP1 positively regulates flowering time partially through regulating FLC stability J Integr Plant Biol 59 (1):15-29. doi:https://doi.org/10.1111/jipb.12509
Koorneef M, Elgersma A, Hanhart Cv, van Loenen‐Martinet E, Van Rijn L, Zeevaart J (1985) A gibberellin insensitive mutant of Arabidopsis thaliana. Physiol Plant 65 (1):33-39
Kurepa J, Toh EA, Smalle JA (2008) 26S proteasome regulatory particle mutants have increased oxidative stress tolerance. Plant J 53 (1):102-114. doi:10.1111/j.1365-313X.2007.03322.x
Kurepa J, Wang S, Li Y, Smalle J (2009) Proteasome regulation, plant growth and stress tolerance. Plant signaling & behavior 4 (10):924-927. doi:10.4161/psb.4.10.9469
Lei Y, Sun Y, Wang B, Yu S, Dai H, Li H, Zhang Z, Zhang J (2020) Woodland strawberry WRKY71 acts as a promoter of flowering via a transcriptional regulatory cascade. Horticulture Research 7 (1):137. doi:10.1038/s41438-020-00355-4
Leng L, Liang Q, Jiang J, Zhang C, Hao Y, Wang X, Su W (2017) A subclass of HSP70s regulate development and abiotic stress responses in Arabidopsis thaliana. Journal of plant research 130 (2):349-363. doi:10.1007/s10265-016-0900-6
Li W, Wang H, Yu D (2016) Arabidopsis WRKY Transcription Factors WRKY12 and WRKY13 Oppositely Regulate Flowering under Short-Day Conditions. Mol Plant 9 (11):1492-1503. doi:10.1016/j.molp.2016.08.003
Linden KJ, Callis J (2020) The ubiquitin system affects agronomic plant traits. J Biol Chem 295 (40):13940-13955. doi:https://doi.org/10.1074/jbc.REV120.011303
Luo X, Sun X, Liu B, Zhu D, Bai X, Cai H, Ji W, Cao L, Wu J, Wang M, Ding X, Zhu Y (2013) Ectopic Expression of a WRKY Homolog from Glycine soja Alters Flowering Time in Arabidopsis. Plos One 8 (8):e73295. doi:10.1371/journal.pone.0073295
Murtas G, Reeves PH, Fu Y-F, Bancroft I, Dean C, Coupland G (2003) A nuclear protease required for flowering-time regulation in Arabidopsis reduces the abundance of SMALL UBIQUITIN-RELATED MODIFIER conjugates. Plant Cell 15 (10):2308-2319. doi:10.1105/tpc.015487
Noctor G, Foyer CH (1998) ASCORBATE AND GLUTATHIONE: Keeping Active Oxygen Under Control. Annu Rev Plant Physiol Plant Mol Biol 49:249-279. doi:10.1146/annurev.arplant.49.1.249
Ogawa K, Tasaka Y, Mino M, Tanaka Y, Iwabuchi M (2001) Association of glutathione with flowering in Arabidopsis thaliana. Plant Cell Physiol 42 (5):524-530. doi:10.1093/pcp/pce065
Solé-Gil A, Hernández-García J, López-Gresa MP, Blázquez MA, Agustí J (2019) Conservation of Thermospermine Synthase Activity in Vascular and Non-vascular Plants. Front Plant Sci 10 (663). doi:10.3389/fpls.2019.00663
Sung DY, Vierling E, Guy CL (2001) Comprehensive expression profile analysis of the Arabidopsis Hsp70 gene family. Plant Physiol 126 (2):789-800. doi:10.1104/pp.126.2.789
Szakonyi D, Byrne ME (2011) Ribosomal protein L27a is required for growth and patterning in Arabidopsis thaliana. The Plant Journal 65 (2):269-281. doi:https://doi.org/10.1111/j.1365-313X.2010.04422.x
Xing J, Zhang J, Yang P, Jiang C, Fan J, Han J, Dong J (2014) SDR6 is involved in regulation of flowering time in Arabidopsis thaliana. Plant Biotechnol 31 (2):133-139. doi:10.5511/plantbiotechnology.14.0125b
Yadav SK, Singla-Pareek SL, Sopory SK (2008) An overview on the role of methylglyoxal and glyoxalases in plants. Drug Metabol Drug Interact 23 (1-2):51-68. doi:10.1515/dmdi.2008.23.1-2.51
Yamaguchi K, Takahashi Y, Berberich T, Imai A, Miyazaki A, Takahashi T, Michael A, Kusano T (2006) The polyamine spermine protects against high salt stress in Arabidopsis thaliana. Febs Lett 580 (30):6783-6788. doi:10.1016/j.febslet.2006.10.078
Sung DY, Vierling E, Guy CL (2001) Comprehensive expression profile analysis of the Arabidopsis Hsp70 gene family. Plant Physiol 126 (2):789-800. doi:10.1104/pp.126.2.789
Yang J, Chen H, Yang C, Ding Q, Zhao T, Wang D (2020) A WRKY transcription factor WRKY184 from Brassica napus L. is involved in flowering and secondary wall development in transgenic Arabidopsis thaliana. Plant Growth Regulation 92 (2):427-440. doi:10.1007/s10725-020-00652-x
Yu A, Li P, Tang T, Wang J, Chen Y, Liu L (2015) Roles of Hsp70s in Stress Responses of Microorganisms, Plants, and Animals. BioMed Research International 2015:510319. doi:10.1155/2015/510319
Yu H, Ito T, Zhao Y, Peng J, Kumar P, Meyerowitz EM (2004) Floral homeotic genes are targets of gibberellin signaling in flower development. Proc Natl Acad Sci U S A 101 (20):7827-7832. doi:10.1073/pnas.0402377101
Yu Y, Liu Z, Wang L, Kim SG, Seo PJ, Qiao M, Wang N, Li S, Cao X, Park CM, Xiang F (2016) WRKY71 accelerates flowering via the direct activation of FLOWERING LOCUS T and LEAFY in Arabidopsis thaliana. Plant J 85 (1):96-106. doi:10.1111/tpj.13092
